# Characterization and therapeutic suppression of KEAP1-NRF2-driven resistance to KRAS inhibitors in pancreatic and lung cancer

**DOI:** 10.64898/2026.04.18.719329

**Authors:** Wen-Hsuan Chang, Alec J. Vaughan, Addison G. Stamey, Mariana Mancini, Makiko Hayashi, Runying Yang, Ryan Robb, Daniel Andrussier, Jeffrey A. Klomp, Andrew M. Waters, Antje Schaefer, Brian M. Wolpin, Kirsten L. Bryant, Adrienne D. Cox, Fernando Moreira Simabuco, Kwok-Kin Wong, Andrew J. Aguirre, Clint A. Stalnecker, Thales Papagiannakopoulos, Channing J. Der

**Affiliations:** Lineberger Comprehensive Cancer Center, University of North Carolina at Chapel Hill, Chapel Hill, North Carolina; Department of Pathology, NYU Langone Health, New York, New York; Laura and Isaac Perlmutter Cancer Center, New York University Langone Health, New York, New York; Department of Biochemistry, Federal University of São Paulo, São Paulo, Brazil; Department of Pharmacology, University of North Carolina at Chapel Hill, Chapel Hill, North Carolina; Department of Medical Oncology, Dana-Farber Cancer Institute, Boston, Massachusetts; Department of Radiation Oncology, University of North Carolina at Chapel Hill, Chapel Hill, North Carolina; The Broad Institute of Harvard and MIT, Cambridge, Massachusetts, USA; Harvard Medical School, Boston, Massachusetts; Department of Medicine, Brigham and Women’s Hospital, Boston, Massachusetts; Department of Biochemistry and Biophysics, University of North Carolina at Chapel Hill, Chapel Hill, North Carolina

## Abstract

The recent approval of KRAS inhibitors supports the therapeutic value of targeting mutant KRAS cancers. However, clinical efficacy is hindered by both primary and treatment-associated acquired resistance. We applied a CRISPR-Cas9 loss-of-function screen and identified loss of *KEAP1* as a resistance mechanism to the KRAS^G12D^-selective inhibitor MRTX1133 and the RAS(ON) multi-selective inhibitor RMC-7977 in pancreatic cancer models. RNA-sequencing analyses revealed a *KEAP1*^KO^ transcriptome that is distinct from the ERK-, MYC-, and YAP/TAZ-TEAD-dependent transcriptional programs that drive KRAS inhibitor resistance, demonstrating a distinct mechanism of resistance. We then established a PDAC KEAP1-deficient (PKD) gene signature that was enriched in patients and preclinical models insensitive to KRAS inhibitor treatment. Finally, we observed that KEAP1-deficient cells exhibited elevated glutamine metabolism, and combination treatment with the glutamine antagonist DRP-104 (sirpiglenastat) enhanced KRAS inhibitor suppression of pancreatic and lung tumors.

**SIGNIFICANCE:** KEAP1 loss is associated with reduced response to KRAS inhibitor therapy. We demonstrate that *KEAP1* loss-associated resistance can be overcome by pharmacologic inhibition of the *KEAP1* loss-induced glutamine dependency, establishing a combination to enhance RAS inhibitor clinical efficacy.
