## Supplementary Table S3 for "Characterization and therapeutic suppression of KEAP1-NRF2-driven resistance to KRAS inhibitors in pancreatic and lung cancer"

ensembl_gene_id	Gene
ENSG00000108846	ABCC3
ENSG00000100439	ABHD4
ENSG00000112304	ACOT13
ENSG00000151694	ADAM17
ENSG00000042286	AIFM2
ENSG00000085662	AKR1B1
ENSG00000198610	AKR1C4
ENSG00000111275	ALDH2
ENSG00000072210	ALDH3A2
ENSG00000116584	ARHGEF2
ENSG00000165801	ARHGEF40
ENSG00000213199	ASIC3
ENSG00000198363	ASPH
ENSG00000162772	ATF3
ENSG00000054793	ATP9A
ENSG00000135454	B4GALNT1
ENSG00000007516	BAIAP3
ENSG00000105327	BBC3
ENSG00000114439	BBX
ENSG00000135127	BICDL1
ENSG00000090013	BLVRB
ENSG00000153162	BMP6
ENSG00000026950	BTN3A1
ENSG00000186470	BTN3A2
ENSG00000006283	CACNA1G
ENSG00000165233	CARD19
ENSG00000274070	CASTOR2
ENSG00000159228	CBR1
ENSG00000159231	CBR3
ENSG00000135083	CCNJL
ENSG00000171450	CDK5R2
ENSG00000172216	CEBPB
ENSG00000128965	CHAC1
ENSG00000182022	CHST15
ENSG00000153132	CLGN
ENSG00000106665	CLIP2
ENSG00000120885	CLU
ENSG00000170293	CMTM8
ENSG00000168275	COA6
ENSG00000196739	COL27A1
ENSG00000184371	CSF1
ENSG00000116761	CTH
ENSG00000135047	CTSL
ENSG00000171903	CYP4F11
ENSG00000186529	CYP4F3
ENSG00000170390	DCLK2
ENSG00000058866	DGKG
ENSG00000162616	DNAJB4
ENSG00000106976	DNM1
ENSG00000112667	DNPH1
ENSG00000151640	DPYSL4
ENSG00000138166	DUSP5
ENSG00000101210	EEF1A2
ENSG00000253626	EIF5AL1
ENSG00000159023	EPB41
ENSG00000086289	EPDR1
ENSG00000143819	EPHX1
ENSG00000150510	FAM124A
ENSG00000185519	FAM131C
ENSG00000126882	FAM78A
ENSG00000118496	FBXO30
ENSG00000130475	FCHO1
ENSG00000066926	FECH
ENSG00000059122	FLYWCH1
ENSG00000167996	FTH1
ENSG00000087086	FTL
ENSG00000160211	G6PD
ENSG00000033327	GAB2
ENSG00000139112	GABARAPL1
ENSG00000157833	GAREM2
ENSG00000001084	GCLC
ENSG00000023909	GCLM
ENSG00000141404	GNAL
ENSG00000138678	GPAT3
ENSG00000063660	GPC1
ENSG00000196208	GREB1
ENSG00000105928	GSDME
ENSG00000104687	GSR
ENSG00000156510	HKDC1
ENSG00000100292	HMOX1
ENSG00000109854	HTATIP2
ENSG00000152580	IGSF10
ENSG00000269335	IKBKG
ENSG00000139269	INHBE
ENSG00000188385	JAKMIP3
ENSG00000153814	JAZF1
ENSG00000140044	JDP2
ENSG00000069424	KCNAB2
ENSG00000137261	KIAA0319
ENSG00000117245	KIF17
ENSG00000116852	KIF21B
ENSG00000084731	KIF3C
ENSG00000119138	KLF9
ENSG00000198945	L3MBTL3
ENSG00000107902	LHPP
ENSG00000154359	LONRF1
ENSG00000157193	LRP8
ENSG00000153714	LURAP1L
ENSG00000107816	LZTS2
ENSG00000197063	MAFG
ENSG00000078018	MAP2
ENSG00000130758	MAP3K10
ENSG00000084764	MAPRE3
ENSG00000105613	MAST1
ENSG00000065833	ME1
ENSG00000106780	MEGF9
ENSG00000254726	MEX3A
ENSG00000161013	MGAT4B
ENSG00000008394	MGST1
ENSG00000009950	MLXIPL
ENSG00000163132	MSX1
ENSG00000205277	MUC12
ENSG00000101605	MYOM1
ENSG00000104419	NDRG1
ENSG00000135842	NIBAN1
ENSG00000131669	NINJ1
ENSG00000074181	NOTCH3
ENSG00000181019	NQO1
ENSG00000124588	NQO2
ENSG00000176046	NUPR1
ENSG00000144815	NXPE3
ENSG00000166924	NYAP1
ENSG00000140961	OSGIN1
ENSG00000073150	PANX2
ENSG00000137819	PAQR5
ENSG00000100889	PCK2
ENSG00000197461	PDGFA
ENSG00000124587	PEX6
ENSG00000142657	PGD
ENSG00000087842	PIR
ENSG00000081277	PKP1
ENSG00000167676	PLIN4
ENSG00000222038	POTEJ
ENSG00000186951	PPARA
ENSG00000198729	PPP1R14C
ENSG00000117450	PRDX1
ENSG00000186654	PRR5
ENSG00000106853	PTGR1
ENSG00000117280	RAB29
ENSG00000134594	RAB33A
ENSG00000167994	RAB3IL1
ENSG00000172780	RAB43
ENSG00000076864	RAP1GAP
ENSG00000092871	RFFL
ENSG00000108370	RGS9
ENSG00000188026	RILPL1
ENSG00000180739	S1PR5
ENSG00000203727	SAMD5
ENSG00000145284	SCD5
ENSG00000091490	SEL1L3
ENSG00000130766	SESN2
ENSG00000197860	SGTB
ENSG00000131370	SH3BP5
ENSG00000125089	SH3TC1
ENSG00000181788	SIAH2
ENSG00000253598	SLC10A5
ENSG00000164638	SLC29A4
ENSG00000149150	SLC43A1
ENSG00000142494	SLC47A1
ENSG00000100170	SLC5A1
ENSG00000063127	SLC6A16
ENSG00000131389	SLC6A6
ENSG00000196517	SLC6A9
ENSG00000151012	SLC7A11
ENSG00000092068	SLC7A8
ENSG00000163683	SMIM14
ENSG00000165698	SPACA9
ENSG00000061656	SPAG4
ENSG00000171621	SPSB1
ENSG00000161011	SQSTM1
ENSG00000197122	SRC
ENSG00000271303	SRXN1
ENSG00000001460	STPG1
ENSG00000177156	TALDO1
ENSG00000074219	TEAD2
ENSG00000183508	TENT5C
ENSG00000163931	TKT
ENSG00000198133	TMEM229B
ENSG00000145014	TMEM44
ENSG00000167105	TMEM92
ENSG00000006042	TMEM98
ENSG00000136842	TMOD1
ENSG00000125657	TNFSF9
ENSG00000101255	TRIB3
ENSG00000221926	TRIM16
ENSG00000182704	TSKU
ENSG00000011105	TSPAN9
ENSG00000155158	TTC39B
ENSG00000136810	TXN
ENSG00000198431	TXNRD1
ENSG00000186591	UBE2H
ENSG00000109814	UGDH
ENSG00000059145	UNKL
ENSG00000110002	VWA5A
ENSG00000205189	ZBTB10
ENSG00000165804	ZNF219
ENSG00000186026	ZNF284
ENSG00000181444	ZNF467
ENSG00000101493	ZNF516
ENSG00000132003	ZSWIM4
