## supplementary Table S4 for "Characterization and therapeutic suppression of KEAP1-NRF2-driven resistance to KRAS inhibitors in pancreatic and lung cancer"

### Sheet: 工作表1
Antibodies
Targets	Vendor	Catalog #	RRID
NRF2	Abcam	137550	AB_2687540
KEAP1	Cell Signaling Technology	8047	AB_10860776
NQO1	Cell Signaling Technology	62262	AB_2799623
SLC7A11	Cell Signaling Technology	12691	AB_2687474
ERK	Cell Signaling Technology	4696	AB_390780
pERK (T202/Y204)	Cell Signaling Technology	9102	AB_330744
RSK 1/2/3	Cell Signaling Technology	9355	AB_659900
pRSK (T359/363)	Cell Signaling Technology	9344	AB_331650
MYC	Cell Signaling Technology	5605	AB_1903938
Vinculin	Sigma	V9131	AB_477629
Goat anti-Mouse IgG (H+L) Cross-Adsorbed Secondary Antibody, HRP	Thermo Fisher	31432	AB_228302
Goat anti-Rabbit IgG (H+L) Cross-Adsorbed Secondary Antibody, HRP	Thermo Fisher	31462	AB_228338
